# Strengthening marine amphipod DNA barcode libraries for environmental monitoring

**DOI:** 10.1101/2020.08.26.268896

**Authors:** Chinnamani Prasannakumar, Ganesh Manikantan, J. Vijaylaxmi, Balakrishnan Gunalan, Seerangan Manokaran, S. R. Pugazhvendan

**Affiliations:** Biological Oceanography Division, CSIR-National Institute of Oceanography, Dona Paula, Panaji, Goa-403004, India; Institute of Marine Microbes and Ecosphere, State Key Laboratory for Marine Environmental Sciences, Xiamen University, Xiamen, Fujian, 361102, PR China; Centre of Advance studies in Marine Biology, Annamalai University, Parangipettai, Tamil Nadu- 608502, India; Department of Marine Sciences, Goa University, Taleigao Plateau, Goa-403206, India; Post Graduate and Research Department of Zoology, Thiru Kolanjiappar Government Arts College, Virudhachalam, Tamil Nadu- 606001, India; Center for Environment & Water, King Fahd University of Petroleum and Minerals, Dhahran-31261, Saudi Arabia; Department of Zoology, Arignar Anna Government Arts College, Cheyyar, Tamil Nadu- 604407, India; Department of Zoology, Annamalai University, Annamalai Nagar, Chidambaram, Tamil Nadu- 608002, India

**Keywords:** Marine amphipods, Environmental monitoring, COI, DNA barcoding, Amphipod barcoding

## Abstract

Environmental DNA barcoding technology is gaining innovative applications. The effectiveness of current DNA barcode reference libraries in identifying amphipod barcodes and/or strengthening the existing library was tested. From 2500 amphipod individuals we barcoded 22 amphipod species belonging to 17 genera, 13 families among which 13 species were first time barcoded. More than 80 percent of the species were new distributional records. The minimum and maximum inter-specific pair-wise distance values was respectively 0.16 and 5.51 percent. Defining family specific species threshold values would be imperative, rather than expecting a universal barcode gap for amphipod species. The overall mean pair-wise distance, nucleotide diversity and Tajima’s statistics were 3.59 percent, 0.27 and 2.62, respectively. There is a strong need to increase the number of amphipod species barcodes in the reference database. For better facilitation of environmental monitoring, the datasets could be exclusively accessed at BOLD through http://dx.doi.org/10.5883/DS-MAOI.
