## Supplementary table 1 for "Strengthening marine amphipod DNA barcode libraries for environmental monitoring"

### Sheet: Sheet2
Sample ID	Phylum	Class	Order	Family	Genus	Species	Authority
Sample ID	Arthropoda	Malacostraca	Amphipoda	Ampeliscidae	Ampelisca	Ampelisca scabripes	Walker, 1904
DBMA1	Arthropoda	Malacostraca	Amphipoda	Ampeliscidae	Ampelisca	Ampelisca sp.	Krøyer, 1842
DBMA2	Arthropoda	Malacostraca	Amphipoda	Ampithoidae	Ampithoe	Ampithoe rubricata	Montagu, 1808
DBMA3	Arthropoda	Malacostraca	Amphipoda	Ampithoidae	Ampithoe	Ampithoe ramondi	Audouin, 1826
DBMA4	Arthropoda	Malacostraca	Amphipoda	Corophiidae	Chelicorophium	Chelicorophium madrasensis	Nayar, 1950
DBMA5	Arthropoda	Malacostraca	Amphipoda	Dexaminidae	Dexamine	Dexamine sp.	Leach, 1814
DBMA6	Arthropoda	Malacostraca	Amphipoda	Maeridae	Elasmopus	Elasmopus rapax	Costa, 1853
DBMA7	Arthropoda	Malacostraca	Amphipoda	Gammaridae	Gammarus	Gammarus locusta	Linnaeus, 1758
DBMA8	Arthropoda	Malacostraca	Amphipoda	Photidae	Gammaropsis	Gammaropsis maculata	Johnston, 1828
DBMA9	Arthropoda	Malacostraca	Amphipoda	Aoridae	Grandidierella	Grandidierella magnae	Coutière, 1904
DBMA10	Arthropoda	Malacostraca	Amphipoda	Isaeidae	Isaea	Isaea elmhirsti	Patience, 1909
DBMA11	Arthropoda	Malacostraca	Amphipoda	Isaeidae	Isaea	Isaea montagui	H. Milne Edwards, 1830
DBMA12	Arthropoda	Malacostraca	Amphipoda	Isaeidae	Isaea	Isaea sp.	H. Milne Edwards, 1831
DBMA13	Arthropoda	Malacostraca	Amphipoda	Corophiidae	Leptocheirus	Leptocheirus sp.	Zaddach, 1844
DBMA14	Arthropoda	Malacostraca	Amphipoda	Melitidae	Melita	Melita nitida	Leach, 1814
DBMA15	Arthropoda	Malacostraca	Amphipoda	Aoridae	Microdeutopus	Microdeutopus stationis	Della Valle, 1893
DBMA16	Arthropoda	Malacostraca	Amphipoda	Talitridae	Orchestia	Orchestia sp.	Leach, 1814
DBMA17	Arthropoda	Malacostraca	Amphipoda	Maeridae	Othomaera	Othomaera othonis	H. Milne Edwards, 1830
DBMA18	Arthropoda	Malacostraca	Amphipoda	Gammaridae	Pectenogammarus	Pectenogammarus sp.	Reid, 1940
DBMA19	Arthropoda	Malacostraca	Amphipoda	Hyalidae	Protohyale	Protohyale honoluluensis	Schellenberg, 1938
DBMA20	Arthropoda	Malacostraca	Amphipoda	Talitridae	Talorchestia	Talorchestia sp.	Dana, 1852
DBMA21	Arthropoda	Malacostraca	Amphipoda	Eriopisidae	Victoriopisa	Victoriopisa chilkensis	Chilton, 1921
