## Supplementary table 2 for "Strengthening marine amphipod DNA barcode libraries for environmental monitoring"

### Sheet: MatrixOutput
	Ampelisca_sp.	Ampithoe_ramondi	Ampelisca_scabripes	Dexamine_sp.	Orchestia_platensis	Talorchestia_martensii	Pectenogammarus_sp.	Gammarus_locusta	Protohyale_honoluluensis	Elasmopus_rapax	Leptocheirus_sp.	Gammaropsis_maculata	Grandidierella_magnae	Ampithoe_rubricata	Microdeutopus_stationis	Isaea_elmhirsti	Isaea_montagui	Isaea_sp.	Chelicorophium_madrasensis	Othomaera_othonis	Melita_nitida	Victoriopisa_chilkensis
Ampelisca_sp.
Ampithoe_ramondi	0.216373
Ampelisca_scabripes	0.236423	0.265865
Dexamine_sp.	0.33549	0.321814	0.297896
Orchestia_platensis	0.387237	0.375109	0.417712	0.441467
Talorchestia_martensii	0.325026	0.263136	0.312397	0.347868	0.364915
Pectenogammarus_sp.	0.317671	0.300447	0.295358	0.374678	0.38084	0.26893
Gammarus_locusta	0.314064	0.315056	0.311203	0.357265	0.390115	0.325718	0.294283
Protohyale_honoluluensis	0.342054	0.304481	0.295524	0.346827	0.391676	0.319214	0.310621	0.279327
Elasmopus_rapax	0.309437	0.299959	0.318675	0.309306	0.359311	0.316961	0.303197	0.28361	0.290595
Leptocheirus_sp.	0.358278	0.311318	0.344046	0.3378	0.39575	0.352888	0.319383	0.291986	0.329922	0.250314
Gammaropsis_maculata	0.306198	0.24642	0.290037	0.312633	0.350435	0.298138	0.297896	0.277943	0.287967	0.229948	0.266
Grandidierella_magnae	0.316877	0.288635	0.315063	0.352916	0.416485	0.317475	0.290346	0.32259	0.304273	0.275504	0.279519	0.261849
Ampithoe_rubricata	0.299959	0.232918	0.308585	0.33162	0.430966	0.33459	0.323555	0.333001	0.317744	0.302503	0.300626	0.255668	0.258258
Microdeutopus_stationis	0.295698	0.281077	0.351885	0.346827	0.404579	0.299501	0.304481	0.29588	0.319635	0.296466	0.290635	0.243903	0.264125	0.276833
Isaea_elmhirsti	0.369443	0.324252	0.310989	0.406875	0.456408	0.390115	0.312463	0.352382	0.327205	0.389047	0.34503	0.338607	0.30222	0.34636	0.312633
Isaea_montagui	0.380603	0.337069	0.328466	0.421301	0.462513	0.383485	0.325022	0.362855	0.326948	0.399567	0.35541	0.348888	0.306642	0.35909	0.322563	0.0164935
Isaea_sp.	0.364039	0.332654	0.314801	0.395762	0.451262	0.388055	0.308179	0.361719	0.340085	0.40057	0.341129	0.333857	0.326441	0.354428	0.313614	0.0282584	0.045392
Chelicorophium_madrasensis	0.345179	0.334852	0.334852	0.359542	0.455566	0.368501	0.318962	0.363841	0.323339	0.330521	0.29156	0.2654	0.287967	0.303011	0.318905	0.322064	0.327205	0.325583
Othomaera_othonis	0.260724	0.238841	0.258626	0.345353	0.422292	0.292992	0.270879	0.28668	0.321571	0.300276	0.330194	0.29032	0.317744	0.292537	0.313197	0.330934	0.343842	0.323555	0.342326
Melita_nitida	0.387237	0.379952	0.421009	0.430966	0.503638	0.461524	0.453651	0.444688	0.458826	0.460541	0.466992	0.422292	0.468954	0.432069	0.406558	0.503243	0.507989	0.487225	0.466708	0.413256
Victoriopisa_chilkensis	0.405525	0.371477	0.43134	0.444992	0.551736	0.47025	0.473223	0.448613	0.463083	0.444766	0.480843	0.39148	0.435535	0.419761	0.453697	0.518456	0.542421	0.509058	0.456624	0.408717	0.466766
